# Acetate drives ovarian cancer quiescence via ACSS2-mediated acetyl-CoA production

**DOI:** 10.1101/2024.07.12.603313

**Authors:** Allison C. Sharrow, Emily Megill, Amanda J. Chen, Afifa Farooqi, Stacy McGonigal, Nadine Hempel, Nathaniel W. Snyder, Ronald J. Buckanovich, Katherine M. Aird

**Author notes:** **Correspondence:** Katherine M. Aird Associate Professor Department of Pharmacology & Chemical Biology UPMC Hillman Cancer Center University of Pittsburgh School of Medicine 5051 Centre Ave. Office: 2041; Lab: 2050 Pittsburgh, PA 15213 and Ronald J. Buckanovich Professor Division of Gynecologic Oncology, Department of Obstetrics and Gynecology Department of Medicine UPMC Hillman Cancer Center University of Pittsburgh School of Medicine and Magee-Womens Research Institute 204 Craft Avenue Pittsburgh, PA 15213.

## Abstract

Quiescence is a reversible cell cycle exit traditionally thought to be associated with a metabolically inactive state. Recent work in muscle cells indicates that metabolic reprogramming is associated with quiescence. Whether metabolic changes occur in cancer to drive quiescence is unclear. Using a multi-omics approach, we found that the metabolic enzyme ACSS2, which converts acetate into acetyl-CoA, is both highly upregulated in quiescent ovarian cancer cells and required for their survival. Indeed, quiescent ovarian cancer cells have increased levels of acetate-derived acetyl-CoA, confirming increased ACSS2 activity in these cells. Furthermore, either inducing ACSS2 expression or supplementing cells with acetate was sufficient to induce a reversible quiescent cell cycle exit. RNA-Seq of acetate treated cells confirmed negative enrichment in multiple cell cycle pathways as well as enrichment of genes in a published G0 gene signature. Finally, analysis of patient data showed that ACSS2 expression is upregulated in tumor cells from ascites, which are thought to be more quiescent, compared to matched primary tumors. Additionally, high *ACSS2* expression is associated with platinum resistance and worse outcomes. Together, this study points to a previously unrecognized ACSS2-mediated metabolic reprogramming that drives quiescence in ovarian cancer. As chemotherapies to treat ovarian cancer, such as platinum, have increased efficacy in highly proliferative cells, our data give rise to the intriguing question that metabolically-driven quiescence may affect therapeutic response.
