## Supplementary material for "Acetate drives ovarian cancer quiescence via ACSS2-mediated acetyl-CoA production": Table S4

### Sheet: Sheet1
NAME	SIZE	ES	NES	NOM p-val	FDR q-val	FWER p-val	RANK AT MAX
WP_ELECTRON_TRANSPORT_CHAIN_OXPHOS_SYSTEM_IN_MITOCHONDRIA	105	-0.755604	-2.16816	0	0	0	5805
KEGG_RIBOSOME	88	-0.754398	-2.10066	0	0	0	6406
WP_OXIDATIVE_PHOSPHORYLATION	60	-0.78318	-2.0712	0	0	0	5805
WP_MITOCHONDRIAL_COMPLEX_I_ASSEMBLY_MODEL_OXPHOS_SYSTEM	56	-0.758708	-2.05299	0	0.000209	0.001	5805
HALLMARK_E2F_TARGETS	200	-0.632303	-2.00736	0	0	0	3760
HALLMARK_MYC_TARGETS_V1	200	-0.646088	-2.00255	0	0	0	5643
KEGG_DNA_REPLICATION	36	-0.804834	-1.94227	0	0.00162281	0.002	3574
WP_CYTOPLASMIC_RIBOSOMAL_PROTEINS	88	-0.695346	-1.93936	0	0.00159443	0.01	5545
WP_DNA_REPLICATION	42	-0.761652	-1.92355	0	0.00171084	0.013	3581
KEGG_PARKINSONS_DISEASE	130	-0.620761	-1.87261	0	0.00532421	0.01	5805
KEGG_OXIDATIVE_PHOSPHORYLATION	132	-0.601724	-1.75372	0	0.0154627	0.04	5805
WP_RETINOBLASTOMA_GENE_IN_CANCER	89	-0.615159	-1.74951	0	0.0293326	0.237	4655
WP_MITOCHONDRIAL_COMPLEX_IV_ASSEMBLY	34	-0.704113	-1.70948	0	0.0420872	0.365	6364
WP_G1_TO_S_CELL_CYCLE_CONTROL	64	-0.587249	-1.64614	0	0.0686601	0.552	3760
KEGG_AMINOACYL_TRNA_BIOSYNTHESIS	41	-0.649353	-1.63457	0	0.048173	0.145	6008
WP_BASE_EXCISION_REPAIR	31	-0.669103	-1.58285	0.00518135	0.101919	0.732	4374
HALLMARK_MYC_TARGETS_V2	58	-0.597034	-1.57758	0.010101	0.023556	0.015	6875
HALLMARK_G2M_CHECKPOINT	200	-0.485324	-1.53831	0	0.0191355	0.017	3717
KEGG_GLYOXYLATE_AND_DICARBOXYLATE_METABOLISM	16	-0.752307	-1.51457	0.0454545	0.100314	0.343	5243
KEGG_BASE_EXCISION_REPAIR	35	-0.602158	-1.47618	0.0194805	0.110955	0.417	4374
HALLMARK_OXIDATIVE_PHOSPHORYLATION	200	-0.489452	-1.47438	0	0.0203377	0.024	5835
KEGG_PYRIMIDINE_METABOLISM	98	-0.498607	-1.46354	0	0.104094	0.438	4286
WP_CELL_CYCLE	120	-0.477812	-1.45902	0	0.213347	0.948	3452
HALLMARK_UNFOLDED_PROTEIN_RESPONSE	113	-0.487859	-1.44869	0	0.0227606	0.031	4196
WP_CHOLESTEROL_BIOSYNTHESIS_PATHWAY	15	-0.721151	-1.44408	0.0648855	0.213845	0.96	6192
KEGG_SPLICEOSOME	127	-0.485886	-1.4422	0	0.108703	0.487	4916
KEGG_TERPENOID_BACKBONE_BIOSYNTHESIS	15	-0.73702	-1.43396	0.0859375	0.104173	0.511	6192
WP_CHOLESTEROL_SYNTHESIS_DISORDERS	18	-0.685983	-1.41891	0.0851064	0.227819	0.981	6192
WP_DNA_MISMATCH_REPAIR	23	-0.652461	-1.41118	0.0663717	0.219993	0.984	5015
KEGG_NUCLEOTIDE_EXCISION_REPAIR	44	-0.55509	-1.41049	0.046875	0.111442	0.571	3882
WP_NUCLEOTIDE_EXCISION_REPAIR	44	-0.550611	-1.40902	0.0229008	0.207616	0.985	3882
KEGG_ONE_CARBON_POOL_BY_FOLATE	17	-0.708259	-1.40575	0.111554	0.105031	0.584	4009
HALLMARK_DNA_REPAIR	150	-0.460843	-1.39518	0	0.0310468	0.047	5032
KEGG_CELL_CYCLE	125	-0.476477	-1.39095	0	0.105128	0.616	3452
HALLMARK_MTORC1_SIGNALING	200	-0.436542	-1.36812	0	0.0288867	0.051	4521
KEGG_MISMATCH_REPAIR	23	-0.593284	-1.33592	0.079602	0.135204	0.717	5015
KEGG_PROTEASOME	46	-0.515782	-1.2896	0.0703125	0.166762	0.81	5383
KEGG_HOMOLOGOUS_RECOMBINATION	28	-0.555276	-1.28473	0.0872093	0.160562	0.819	3574
KEGG_RNA_POLYMERASE	29	-0.525971	-1.21694	0.13587	0.225496	0.933	5459
KEGG_BIOSYNTHESIS_OF_UNSATURATED_FATTY_ACIDS	22	-0.54826	-1.20105	0.149321	0.233584	0.952	4521
