## Supplementary material for "Acetate drives ovarian cancer quiescence via ACSS2-mediated acetyl-CoA production": Table S5

### Sheet: Sheet1
Gene	AcetatevsCont log2FoldChange	padj	Up or Down in G0 Sig (Wiecek AJ, et al)
ALYREF	-0.41154	0.0929476	Down
ANP32B	-0.880519	1.11323e-05	Down
ARID1A	-0.569586	0.0225238	Down
CAD	-0.538397	0.0420243	Down
CBX1	-0.485049	0.112676	Down
CCT5	-0.332949	0.182097	Down
CHCHD4	-1.14761	2.82214e-05	Down
CNOT9	-0.490273	0.0491461	Down
DEK	0.561794	0.0296709	Down
DIS3L	-0.659634	0.0473585	Down
DUT	-0.714167	0.00174825	Down
EIF4G1	-0.361114	0.0923178	Down
EWSR1	-0.460629	0.0205498	Down
HADH	-0.337759	0.213164	Down
HCFC1	-0.637346	0.00234258	Down
HDGF	-0.642275	0.00813049	Down
HMGB1	-0.616411	0.0160016	Down
HMGB1P5	-0.727825	0.0597366	Down
HMGB1P6	-1.01387	0.000146173	Down
HNRNPK	-0.292236	0.21322	Down
ILF2	-0.649297	0.00116604	Down
ILF3	-0.294018	0.17223	Down
KIF22	-0.610678	0.0247364	Down
NCAPD2	-0.310154	0.183543	Down
NSD2	-0.481576	0.0492496	Down
NUP188	-0.73865	0.00137111	Down
PA2G4	-0.44237	0.119504	Down
POM121	-0.423673	0.0863321	Down
POM121C	-0.528793	0.0461268	Down
PPRC1	-0.387236	0.0938721	Down
PRRC2A	-0.454213	0.0329066	Down
PTBP1	-0.281462	0.245542	Down
PTGES3	-0.570475	0.0225238	Down
RBBP7	-0.423217	0.11512	Down
RBM14	-0.428261	0.134326	Down
RCC1	-0.610176	0.00115721	Down
RFC4	-1.14455	0.00612573	Down
RNF138	-0.747536	0.20629	Down
RRP1	-0.50341	0.044524	Down
SART3	-0.308082	0.231783	Down
SMPD4	-0.575381	0.00440895	Down
SRSF1	-0.579106	0.198398	Down
SRSF3	-0.512099	0.0186153	Down
SSRP1	-0.551328	0.00327319	Down
STMN1	-0.660902	0.00598344	Down
TCOF1	-0.486603	0.0187263	Down
TMEM97	-1.07305	1.25587e-07	Down
TRA2B	-0.494817	0.0218288	Down
UBAP2L	-0.318808	0.162162	Down
UHRF1	-0.438896	0.196959	Down
USP22	-0.451771	0.0412333	Down
WBP11	-0.544086	0.0101121	Down
WDR76	-0.384793	0.193465	Down
ZNF142	-0.67412	0.00494783	Down
ARHGDIA	0.0109311	0.98691	Down
CHAMP1	-0.0203916	0.967647	Down
CPSF6	0.0416615	0.920955	Down
DCTPP1	-0.238168	0.539043	Down
DDX39A	-0.29425	0.40567	Down
DLAT	-0.379608	0.256516	Down
DNMT1	-0.0647215	0.869153	Down
ETV4	0.098005	0.837147	Down
EXOSC9	-0.213165	0.686886	Down
GMPS	-0.129975	0.735135	Down
GNL2	0.603501	0.132707	Down
GPS1	0.0681239	0.899954	Down
HMGA1	0.201624	0.570432	Down
HNRNPM	0.0224231	0.955417	Down
HNRNPU	0.275335	0.444151	Down
HSP90AA1	0.174183	0.628352	Down
HSP90AB1	-0.115875	0.716923	Down
KHSRP	0.00220229	0.996175	Down
KPNB1	-0.105448	0.78171	Down
LARP1	-0.25706	0.424779	Down
LBR	-0.0448946	0.922925	Down
LRRC59	-0.263036	0.400302	Down
MCMBP	-0.18573	0.600999	Down
MDC1	-0.26349	0.3262	Down
MPHOSPH9	-0.0968515	0.907855	Down
MRPL37	-0.213685	0.605796	Down
MRPL4	-0.178617	0.638997	Down
MSH6	0.251	0.472681	Down
NASP	-0.242949	0.451421	Down
NPRL3	0.0492358	0.914124	Down
NUCKS1	-0.323908	0.269777	Down
PARP1	-0.240938	0.362835	Down
PNN	0.378766	0.472369	Down
PRCC	-0.119145	0.74698	Down
PROSER1	-0.308905	0.388109	Down
PRPF19	0.0696057	0.851664	Down
PSIP1	0.39419	0.191554	Down
PSMD3	-0.14366	0.707028	Down
PTMA	-0.109976	0.734122	Down
RAD23A	-0.0710098	0.858444	Down
RRP1B	-0.291945	0.313847	Down
SCAF4	-0.240301	0.395181	Down
SF3B2	-0.199241	0.512856	Down
SF3B4	-0.14938	0.68036	Down
SFPQ	0.0290792	0.948631	Down
SGTA	0.268654	0.464615	Down
SKA3	-0.509153	0.365984	Down
SLBP	-0.173908	0.606689	Down
SLC19A1	-0.247728	0.379744	Down
SMARCB1	-0.233591	0.485477	Down
SMC4	0.776924	0.0573649	Down
SNRPA	-0.32008	0.287444	Down
SRRM1	-0.108089	0.774063	Down
TCERG1	0.379973	0.337877	Down
TEAD4	-0.0759454	0.853171	Down
TOP1	0.671606	0.0425753	Down
USP10	0.0126384	0.977244	Down
USP39	-0.17428	0.608356	Down
DMXL1	0.715073	0.210786	Up
EPS8L2	0.543727	0.0582949	Up
GSN	0.881657	5.70797e-06	Up
KIAA1109	1.10296	0.0124562	Up
PSAP	0.427565	0.0674724	Up
PTTG1IP	0.389502	0.100853	Up
TXNIP	0.925844	0.000736572	Up
AZGP1	2.31864	7.83156e-07	Up
CALCOCO1	0.182409	0.559129	Up
CD63	-0.0064825	0.992598	Up
CDH13	-0.744245	0.071033	Up
CFLAR	-1.03445	0.000393248	Up
CLIP4	0.169676	0.730238	Up
CST3	-0.0768402	0.874319	Up
CYB5R1	0.312802	0.291404	Up
GOLGA8B	-0.260309	0.769707	Up
MIR22HG	-0.662045	0.216453	Up
MR1	-0.152327	0.841276	Up
MTRNR2L12	-0.168648	1	Up
NEAT1	0.128052	0.87394	Up
PCYOX1	0.193109	0.601493	Up
RGS2	-0.61854	0.60851	Up
SERINC1	0.340616	0.28905	Up
TMEM59	0.0932682	0.805592	Up
YPEL3	0.201064	0.646093	Up
YPEL5	0.026771	0.970823	Up
ZFYVE1	0.112138	0.795794	Up
